# Clones and Clusters of Antimicrobial-Resistant *Klebsiella* from Southwestern Nigeria

**DOI:** 10.1101/2021.06.21.449255

**Authors:** Ayorinde O. Afolayan, Anderson O. Oaikhena, Aaron O. Aboderin, Olatunde F. Olabisi, Adewale A. Amupitan, Oyekola V. Abiri, Veronica O. Ogunleye, Anthony Underwood, Erkison Ewomazino Odih, Abolaji T. Adeyemo, Adeyemi T. Adeyemo, Temitope O. Obadare, Sophia David, Silvia Argimón, Monica Abrudan, Abiodun Egwuenu, Chikwe Ihekweazu, David M. Aanensen, Iruka N. Okeke, the NIHR Global Health Research Unit (GHRU) on Genomic Surveillance of Antimicrobial Resistance

## Abstract

**Introduction:** *Klebsiella pneumoniae* is a World Health Organization high-priority antibiotic-resistant pathogen. However, little is known about the population structure and evolution of *Klebsiella* circulating in Nigeria.

**Methods:** We performed whole genome sequencing (WGS) of 141 *Klebsiella* isolated between 2016 and 2018 from clinical specimens at 3 antimicrobial-resistance (AMR) sentinel surveillance tertiary hospitals in southwestern Nigeria. We conducted *in silico* multilocus sequence typing, AMR gene, virulence gene, plasmid, and K and O loci profiling, as well as phylogenetic analyses, using publicly available tools and Nextflow pipelines.

**Results:** Phylogenetic analysis revealed that the majority of the 134 *K. pneumoniae* and 5 *K. quasipneumoniae* isolates from Nigeria characterized are closely related to globally disseminated multidrug-resistant clones. Of the 39 *K. pneumoniae* sequence types (STs) identified, the most common were ST307 (15%), ST5241 (12%), ST15 (~9%), and ST25 (~6%). ST5241, one of 10 novel STs detected, is a single locus variant of ST636 carrying *dfrA14*, *tetD*, *qnrS*, and *oqxAB* resistance genes. The extended-spectrum β lactamase (ESBL) gene *bla*CTX_M-15 was seen in 72 % of *K. pneumoniae* genomes, while 8% encoded a carbapenemase. Four likely outbreak clusters from one facility, within STs 17, 25, 307, and 5241, were ESBL but not carbapenemase-bearing clones.

**Conclusion:** This study uncovered known and novel *K. pneumoniae* lineages circulating in Nigeria that include multidrug-resistant ESBL producers. Carbapenemase-producing isolates remain uncommon. WGS retrospectively identified outbreak clusters, pointing to the value of genomic approaches in AMR surveillance for improving infection prevention and control in Nigerian hospitals.

**summary:** We performed whole genome sequencing (WGS) of 141 *Klebsiella* isolated in 2016-2018 at 3 antimicrobial-resistance (AMR) sentinel surveillance tertiary hospitals in southwestern Nigeria. This study uncovered known and novel *K. pneumoniae* lineages circulating in Nigeria that include multidrug-resistant ESBL producers.

**FUNDING:** This work was supported by Official Development Assistance (ODA) funding from the National Institute of Health Research [16/136/111: NIHR Global Health Research Unit on Genomic Surveillance of Antimicrobial Resistance].

This research was commissioned by the National Institute of Health Research using Official Development Assistance (ODA) funding. INO is an African Research Leader supported by the UK Medical Research Council (MRC) and the UK Department for International Development (DFID) under the MRC/DFID Concordat agreement that is also part of the EDCTP2 program supported by the European Union. The funders had no role in the content, crafting or submission of this paper. The views expressed in this publication are those of the authors and not necessarily those of the funders or their affiliates.

**CONFLICT OF INTEREST:** The authors: No reported conflicts of interest. All authors have submitted the ICMJE Form for Disclosure of Potential Conflicts of Interest.
