## Supplementary Table 1 for "Clones and Clusters of Antimicrobial-Resistant *Klebsiella* from Southwestern Nigeria"

id	Sanger_lane_ID	Manifest_ID	run_accession	scientific_name	sample_title
G18503167	32443_6#318	GHRU-NG7967527	ERR4783290	Klebsiella pneumoniae	G18503167
G18503177	32443_6#92	GHRU-NG7967599	ERR4783064	Klebsiella pneumoniae	G18503177
G18504102	32640_3#204	GHRU-NG7967877	ERR4783437	Staphylococcus haemolyticus	G18504102
G18584142	32443_6#327	GHRU-NG7967531	ERR4783299	Klebsiella pneumoniae	G18584142
G18584210	32640_3#317	GHRU-NG7968001	ERR4783466	Salmonella enterica subsp. enterica serovar Typhi	G18584210
G18584195	32443_6#335	GHRU-NG7967534	ERR4783307	Klebsiella pneumoniae	G18584195
G18584218	32640_3#6	GHRU-NG7968070	ERR4783357	Enterobacter cloacae	G18584218
G18584024	32443_6#57	GHRU-NG7967588	ERR4783029	Klebsiella pneumoniae	G18584024
G18584178	32443_6#27	GHRU-NG7967570	ERR4782999	Klebsiella pneumoniae	G18584178
G18584201	32443_6#266	GHRU-NG7967493	ERR4783238	Klebsiella pneumoniae	G18584201
G18584016	32443_6#291	GHRU-NG7967519	ERR4783263	Klebsiella pneumoniae	G18584016
G18503427	33225_5#384	GHRU-NG8359305	ERR4783580	Klebsiella aerogenes	G18503427
G18584030	32443_6#263	GHRU-NG7967497	ERR4783235	Klebsiella pneumoniae	G18584030
G18584208	32640_3#97	GHRU-NG7967606	ERR4783402	Klebsiella pneumoniae	G18584208
G18584209	32640_3#101	GHRU-NG7967607	ERR4783404	Klebsiella pneumoniae	G18584209
G18584206	32443_6#102	GHRU-NG7967603	ERR4783074	Klebsiella pneumoniae	G18584206
G18583064	32443_6#368	GHRU-NG7967545	ERR4783340	Klebsiella pneumoniae	G18583064
G18584174	32443_6#47	GHRU-NG7967583	ERR4783019	Klebsiella pneumoniae	G18584174
G18584169	32640_3#79	GHRU-NG7967596	ERR4783392	Klebsiella pneumoniae	G18584169
G18584205	32443_6#296	GHRU-NG7967508	ERR4783268	Klebsiella pneumoniae	G18584205
G18584040	32443_6#354	GHRU-NG7967540	ERR4783326	Klebsiella pneumoniae	G18584040
G18584137	32443_6#269	GHRU-NG7967495	ERR4783241	Klebsiella pneumoniae	G18584137
G18584133	32640_3#34	GHRU-NG7967569	ERR4783370	Klebsiella pneumoniae	G18584133
G18600056	33225_5#4	GHRU-NG8359386	ERR4783486	Citrobacter freundii	G18600056
G18584136	32443_6#283	GHRU-NG7967505	ERR4783255	Klebsiella pneumoniae	G18584136
G18585200	32640_3#200	GHRU-NG7967876	ERR4783436	Staphylococcus haemolyticus	G18585200
G18503417	33225_5#138	GHRU-NG8359295	ERR4783519	Enterobacter cloacae	G18503417
G18503403	33225_5#308	GHRU-NG8359207	ERR4783561	Klebsiella pneumoniae	G18503403
G18584167	32443_6#78	GHRU-NG7967594	ERR4783050	Klebsiella pneumoniae	G18584167
G18583079	32443_6#285	GHRU-NG7967513	ERR4783257	Klebsiella pneumoniae	G18583079
G18503410	33225_5#126	GHRU-NG8359214	ERR4783516	Klebsiella pneumoniae	G18503410
G18503412	33225_5#328	GHRU-NG8359216	ERR4783566	Klebsiella pneumoniae	G18503412
G18503430	33225_5#272	GHRU-NG8359135	ERR4783552	Escherichia coli	G18503430
G18503404	33225_5#113	GHRU-NG8359208	ERR4783513	Klebsiella pneumoniae	G18503404
G18584041	32443_6#70	GHRU-NG7967591	ERR4783042	Klebsiella pneumoniae	G18584041
G18600045	33225_5#97	GHRU-NG8359199	ERR4783509	Klebsiella pneumoniae	G18600045
G18600047	33225_5#292	GHRU-NG8359201	ERR4783557	Klebsiella pneumoniae	G18600047
G18584139	32443_6#254	GHRU-NG7967492	ERR4783226	Klebsiella pneumoniae	G18584139
G18584177	32640_3#50	GHRU-NG7967574	ERR4783378	Klebsiella pneumoniae	G18584177
G18584056	32640_3#85	GHRU-NG7967602	ERR4783396	Klebsiella pneumoniae	G18584056
G18584055	32443_6#67	GHRU-NG7967590	ERR4783039	Klebsiella pneumoniae	G18584055
G18584143	32443_6#349	GHRU-NG7967539	ERR4783321	Klebsiella pneumoniae	G18584143
G18584175	32640_3#42	GHRU-NG7967572	ERR4783374	Klebsiella pneumoniae	G18584175
G18600049	33225_5#296	GHRU-NG8359203	ERR4783558	Klebsiella pneumoniae	G18600049
G18583057	32443_6#316	GHRU-NG7967514	ERR4783288	Klebsiella pneumoniae	G18583057
G18583075	32443_6#309	GHRU-NG7967511	ERR4783281	Klebsiella pneumoniae	G18583075
G18584203	32443_6#281	GHRU-NG7967500	ERR4783253	Klebsiella pneumoniae	G18584203
G18584181	32443_6#17	GHRU-NG7967561	ERR4782989	Klebsiella pneumoniae	G18584181
G18583077	32443_6#301	GHRU-NG7967509	ERR4783273	Klebsiella pneumoniae	G18583077
G18584207	32640_3#93	GHRU-NG7967605	ERR4783400	Klebsiella pneumoniae	G18584207
G18584171	32443_6#39	GHRU-NG7967580	ERR4783011	Klebsiella pneumoniae	G18584171
G18584182	32640_3#9	GHRU-NG7967562	ERR4783358	Klebsiella pneumoniae	G18584182
G18584190	32443_6#375	GHRU-NG7967550	ERR4783347	Klebsiella pneumoniae	G18584190
G18583076	32443_6#293	GHRU-NG7967507	ERR4783265	Klebsiella pneumoniae	G18583076
G18584176	32640_3#46	GHRU-NG7967573	ERR4783376	Klebsiella pneumoniae	G18584176
G18583099	32443_6#273	GHRU-NG7967498	ERR4783245	Klebsiella pneumoniae	G18583099
G18584204	32443_6#270	GHRU-NG7967501	ERR4783242	Klebsiella pneumoniae	G18584204
G18584194	32443_6#343	GHRU-NG7967538	ERR4783315	Klebsiella pneumoniae	G18584194
G18503166	32443_6#299	GHRU-NG7967522	ERR4783271	Klebsiella pneumoniae	G18503166
G18503170	32443_6#262	GHRU-NG7967496	ERR4783234	Klebsiella pneumoniae	G18503170
G18583078	32640_3#5	GHRU-NG7967556	ERR4783356	Klebsiella pneumoniae	G18583078
G18584200	32443_6#261	GHRU-NG7967491	ERR4783233	Klebsiella pneumoniae	G18584200
G18583081	32443_6#29	GHRU-NG7967575	ERR4783001	Klebsiella pneumoniae	G18583081
G18583059	32443_6#370	GHRU-NG7967546	ERR4783342	Klebsiella pneumoniae	G18583059
G18584146	32443_6#371	GHRU-NG7967552	ERR4783343	Klebsiella pneumoniae	G18584146
G18503165	32443_6#330	GHRU-NG7967518	ERR4783302	Klebsiella pneumoniae	G18503165
G18503175	32443_6#376	GHRU-NG7967553	ERR4783348	Klebsiella pneumoniae	G18503175
G18503171	32443_6#326	GHRU-NG7967530	ERR4783298	Klebsiella pneumoniae	G18503171
G18503162	32443_6#325	GHRU-NG7967516	ERR4783297	Klebsiella pneumoniae	G18503162
G18600041	33225_5#87	GHRU-NG8359195	ERR4783506	Klebsiella pneumoniae	G18600041
G18584197	32443_6#346	GHRU-NG7967533	ERR4783318	Klebsiella pneumoniae	G18584197
G18503425	33225_5#376	GHRU-NG8359303	ERR4783578	Klebsiella aerogenes	G18503425
G18584184	32640_3#13	GHRU-NG7967563	ERR4783360	Klebsiella pneumoniae	G18584184
G18584173	32640_3#67	GHRU-NG7967582	ERR4783386	Klebsiella pneumoniae	G18584173
G18584165	32443_6#75	GHRU-NG7967592	ERR4783047	Klebsiella pneumoniae	G18584165
G18584166	32640_3#75	GHRU-NG7967593	ERR4783390	Klebsiella pneumoniae	G18584166
G18584191	32443_6#381	GHRU-NG7967551	ERR4783353	Klebsiella pneumoniae	G18584191
G18584093	32640_3#159	GHRU-NG7967793	ERR4783426	Pseudomonas aeruginosa	G18584093
G18600038	33225_5#284	GHRU-NG8359192	ERR4783555	Klebsiella pneumoniae	G18600038
G18600042	33225_5#92	GHRU-NG8359196	ERR4783507	Klebsiella pneumoniae	G18600042
G18503401	33225_5#300	GHRU-NG8359205	ERR4783559	Klebsiella pneumoniae	G18503401
G18503195	32443_6#352	GHRU-NG7967537	ERR4783324	Klebsiella pneumoniae	G18503195
G18584141	32443_6#321	GHRU-NG7967515	ERR4783293	Klebsiella pneumoniae	G18584141
G18584051	32640_3#63	GHRU-NG7967579	ERR4783384	Klebsiella pneumoniae	G18584051
G18584198	32443_6#333	GHRU-NG7967521	ERR4783305	Klebsiella pneumoniae	G18584198
G18600039	33225_5#79	GHRU-NG8359193	ERR4783504	Klebsiella pneumoniae	G18600039
G18503402	33225_5#304	GHRU-NG8359206	ERR4783560	Klebsiella pneumoniae	G18503402
G18584187	32640_3#25	GHRU-NG7967567	ERR4783366	Klebsiella pneumoniae	G18584187
G18584014	32443_6#155	GHRU-NG7967436	ERR4783127	Escherichia coli	G18584014
G18584022	32443_6#55	GHRU-NG7967587	ERR4783027	Klebsiella pneumoniae	G18584022
G18584211	32640_3#324	GHRU-NG7968002	ERR4783467	Salmonella enterica subsp. enterica serovar Typhi	G18584211
G18584179	32443_6#9	GHRU-NG7967559	ERR4782981	Klebsiella pneumoniae	G18584179
G18504103	32640_3#208	GHRU-NG7967878	ERR4783438	Staphylococcus haemolyticus	G18504103
G18503178	32443_6#98	GHRU-NG7967600	ERR4783070	Klebsiella pneumoniae	G18503178
G18584168	32443_6#82	GHRU-NG7967595	ERR4783054	Klebsiella pneumoniae	G18584168
G18584192	32443_6#360	GHRU-NG7967547	ERR4783332	Klebsiella pneumoniae	G18584192
G18584202	32443_6#255	GHRU-NG7967494	ERR4783227	Klebsiella pneumoniae	G18584202
G18600040	33225_5#83	GHRU-NG8359194	ERR4783505	Klebsiella pneumoniae	G18600040
G18583038	32979_1#6	GHRU-NG7967564	ERR4783484	Klebsiella pneumoniae	G18583038
G18503173	32443_6#334	GHRU-NG7967532	ERR4783306	Klebsiella pneumoniae	G18503173
G18600044	33225_5#93	GHRU-NG8359198	ERR4783508	Klebsiella pneumoniae	G18600044
G18503164	32443_6#290	GHRU-NG7967517	ERR4783262	Klebsiella pneumoniae	G18503164
G18584170	32443_6#85	GHRU-NG7967597	ERR4783057	Klebsiella pneumoniae	G18584170
G18584006	32640_3#352	GHRU-NG7968009	ERR4783474	Salmonella enterica subsp. enterica serovar Typhi	G18584006
G18584214	32640_3#336	GHRU-NG7968005	ERR4783470	Salmonella enterica subsp. enterica serovar Typhi	G18584214
G18584148	32640_3#38	GHRU-NG7967571	ERR4783372	Klebsiella pneumoniae	G18584148
G18584199	32443_6#311	GHRU-NG7967512	ERR4783283	Klebsiella pneumoniae	G18584199
G18503179	32640_3#84	GHRU-NG7967601	ERR4783395	Klebsiella pneumoniae	G18503179
G18503421	33225_5#364	GHRU-NG8359299	ERR4783575	Klebsiella aerogenes	G18503421
G18584037	32640_3#54	GHRU-NG7967576	ERR4783380	Klebsiella pneumoniae	G18584037
G18584185	32640_3#17	GHRU-NG7967565	ERR4783362	Klebsiella pneumoniae	G18584185
G18584180	32443_6#15	GHRU-NG7967560	ERR4782987	Klebsiella pneumoniae	G18584180
G18584186	32640_3#21	GHRU-NG7967566	ERR4783364	Klebsiella pneumoniae	G18584186
G18585202	32640_3#216	GHRU-NG7967888	ERR4783440	Staphylococcus haemolyticus	G18585202
G18501056	32640_3#98	GHRU-NG7968184	ERR4783403	Acinetobacter baumannii	G18501056
G18503424	33225_5#142	GHRU-NG8359302	ERR4783520	Klebsiella aerogenes	G18503424
G18584047	32443_6#7	GHRU-NG7967558	ERR4782979	Klebsiella pneumoniae	G18584047
G18600055	33225_5#155	GHRU-NG8359385	ERR4783523	Citrobacter freundii	G18600055
G18600046	33225_5#101	GHRU-NG8359200	ERR4783510	Klebsiella pneumoniae	G18600046
G18503411	33225_5#321	GHRU-NG8359215	ERR4783565	Klebsiella pneumoniae	G18503411
G18584147	32640_3#30	GHRU-NG7967568	ERR4783368	Klebsiella pneumoniae	G18584147
G18584172	32443_6#42	GHRU-NG7967581	ERR4783014	Klebsiella pneumoniae	G18584172
G18584003	32443_6#217	GHRU-NG7967463	ERR4783189	Escherichia coli	G18584003
G18584090	32640_3#59	GHRU-NG7967577	ERR4783382	Klebsiella pneumoniae	G18584090
G18581020	32443_6#160	GHRU-NG7967792	ERR4783132	Pseudomonas aeruginosa	G18581020
G18583089	32443_6#277	GHRU-NG7967503	ERR4783249	Klebsiella pneumoniae	G18583089
G18584057	32443_6#298	GHRU-NG7967520	ERR4783270	Klebsiella pneumoniae	G18584057
G18503426	33225_5#377	GHRU-NG8359304	ERR4783579	Klebsiella aerogenes	G18503426
G18584031	32443_6#63	GHRU-NG7967589	ERR4783035	Klebsiella pneumoniae	G18584031
G18584145	32443_6#357	GHRU-NG7967543	ERR4783329	Klebsiella pneumoniae	G18584145
G18583065	32443_6#362	GHRU-NG7967542	ERR4783334	Klebsiella pneumoniae	G18583065
G18583071	32443_6#303	GHRU-NG7967510	ERR4783275	Klebsiella pneumoniae	G18583071
G18584196	32443_6#348	GHRU-NG7967535	ERR4783320	Klebsiella pneumoniae	G18584196
G18584189	32979_1#10	GHRU-NG7967549	ERR4783485	Klebsiella pneumoniae	G18584189
